# RNA-sequencing reveals a gene expression signature in skeletal muscle of a mouse model of age-associated post-operative functional decline

**DOI:** 10.1101/2021.10.05.461928

**Authors:** Samantha L. Asche-Godin, Zachary A. Graham, Adina Israel, Lauren M. Harlow, Weihua Huang, Zhiying Wang, Marco Brotto, Charles Mobbs, Christopher P. Cardozo, Fred C. Ko

## Abstract

This study aimed to characterize the effects of laparotomy on post-operative physical function and skeletal muscle gene expression in C57BL/6N mice at 3, 20 and 24 months of age to investigate late-life vulnerability and resiliency to acute surgical stress. Pre- and post-operative physical functioning were assessed by forelimb grip strength and motor coordination. Laparotomy induced an age-associated post-operative decline in forelimb grip strength that was greatest in the oldest mice. In contrast, while motor coordination declined with increasing age at baseline, it was unaffected by laparotomy. Moreover, baseline physical function as stratified by motor coordination performance (low vs. high functioning) in 24-month-old mice did not differentially affect post-laparotomy reduction in grip strength. RNA sequencing of soleus muscles showed that laparotomy induced age-associated differential gene expression and canonical pathway activation with the greatest effects in the youngest mice. Examples of such age-associated, metabolically important pathways that were only activated in the youngest mice after laparotomy included oxidative phosphorylation and NRF2-mediated oxidative stress response. Analysis of lipid mediators in serum and gastrocnemius muscle showed alterations in profiles of these mediators during aging and confirmed an association between such changes and functional status in gastrocnemius muscle. These findings demonstrate a mouse model of laparotomy which recapitulated some features of post-operative skeletal muscle decline in older adults following surgery, and identified age-associated, laparotomy-induced molecular signatures in skeletal muscles. Future research can build upon this mouse model to study molecular mechanisms of late-life vulnerability to acute surgical stress and resiliency to counter surgery-induced physical decline.
