## Supplemental File 20 month old gene list for "RNA-sequencing reveals a gene expression signature in skeletal muscle of a mouse model of age-associated post-operative functional decline"

Symbol	Entrez Gene Name	Entrez Gene	Expr Log Ratio	Expr p-value
A4GALT	alpha 1,4-galactosyltransferase (P blood group)	239559	-0.815	2.43E-02
ABCA9	ATP binding cassette subfamily A member 9	217262	-0.59	2.58E-02
ACER2	alkaline ceramidase 2	230379	0.612	7.90E-03
ACSF3	acyl-CoA synthetase family member 3	257633	1.333	8.46E-03
ADAMTS1	ADAM metallopeptidase with thrombospondin type 1 motif 1	11504	0.667	5.58E-04
ADAMTSL1	ADAMTS like 1	77739	-1.326	6.67E-03
ADAMTSL3	ADAMTS like 3	269959	-1.241	3.83E-03
ADAMTSL4	ADAMTS like 4	229595	0.554	3.31E-05
ADCY7	adenylate cyclase 7	11513	-0.558	3.43E-02
ADIPOQ	adiponectin, C1Q and collagen domain containing	11450	0.735	3.60E-02
AKAP12	A-kinase anchoring protein 12	83397	0.859	2.33E-02
AMD1	adenosylmethionine decarboxylase 1	11702	0.591	1.67E-02
AMIGO3	adhesion molecule with Ig like domain 3	320844	-0.569	3.53E-02
AMOTL2	angiomotin like 2	56332	0.727	1.89E-03
ANGPTL4	angiopoietin like 4	57875	-0.849	3.98E-02
APOD	apolipoprotein D	11815	-0.667	2.69E-02
ARID5A	AT-rich interaction domain 5A	214855	0.759	5.18E-04
BRD9	bromodomain containing 9	105246	0.69	1.69E-03
BTBD6	BTB domain containing 6	399566	-0.582	1.36E-02
C7	complement C7	109828	-0.605	3.41E-02
CADM3	cell adhesion molecule 3	94332	-1.01	1.11E-03
CCDC3	coiled-coil domain containing 3	74186	-0.666	3.63E-02
CCN3	cellular communication network factor 3	18133	-0.943	3.71E-03
CES1	carboxylesterase 1	104158	0.576	2.17E-02
CFH	complement factor H	12628	-0.66	1.61E-02
CHAC1	ChaC glutathione specific gamma-glutamylcyclotransferase 1	69065	-1.239	3.80E-07
CHERP	calcium homeostasis endoplasmic reticulum protein	27967	0.852	2.06E-02
CIDEC	cell death inducing DFFA like effector c	14311	0.718	2.25E-02
CISH	cytokine inducible SH2 containing protein	12700	-1.139	6.81E-03
CLDN19	claudin 19	242653	-1.339	7.71E-03
CNTF	ciliary neurotrophic factor	12803	-0.926	4.10E-02
COL11A2	collagen type XI alpha 2 chain	12815	0.919	3.57E-02
COL12A1	collagen type XII alpha 1 chain	12816	-0.749	3.70E-02
COL15A1	collagen type XV alpha 1 chain	12819	-0.58	1.33E-02
COL3A1	collagen type III alpha 1 chain	12825	-0.691	1.15E-03
COL6A3	collagen type VI alpha 3 chain	12835	-0.616	1.63E-04
DEPP1	DEPP1 autophagy regulator	213393	0.881	1.03E-03
DKK2	dickkopf WNT signaling pathway inhibitor 2	56811	-0.569	3.09E-02
DNM1	dynamin 1	13429	-0.723	1.40E-02
Doc2g	double C2, gamma	60425	0.609	3.56E-02
DZIP3	DAZ interacting zinc finger protein 3	224170	1.14	6.48E-04
EBF2	EBF transcription factor 2	13592	-0.709	3.07E-02
EFHD1	EF-hand domain family member D1	98363	-0.759	2.47E-02
ENC1	ectodermal-neural cortex 1	13803	0.689	3.42E-02
ENPEP	glutamyl aminopeptidase	13809	-0.574	4.67E-02
FAM102A	family with sequence similarity 102 member A	98952	0.59	1.80E-02
FASN	fatty acid synthase	14104	1.276	2.87E-07
FBN1	fibrillin 1	14118	-0.717	1.11E-04
FBXO33	F-box protein 33	70611	0.7	4.84E-02
FGL2	fibrinogen like 2	14190	-0.625	5.11E-02
FLVCR1	FLVCR heme transporter 1	226844	-0.595	5.88E-03
Fndc1	fibronectin type III domain containing 1	68655	-0.62	1.13E-02
FREM2	FRAS1 related extracellular matrix 2	242022	0.558	2.39E-02
GADD45B	growth arrest and DNA damage inducible beta	17873	-0.606	4.46E-02
GATM	glycine amidinotransferase	67092	-1.269	1.36E-02
GNG7	G protein subunit gamma 7	14708	-0.721	2.04E-02
GNPTAB	N-acetylglucosamine-1-phosphate transferase subunits alpha and beta	432486	0.55	3.06E-02
GPC3	glypican 3	14734	-0.775	1.48E-02
HIC1	HIC ZBTB transcriptional repressor 1	15248	0.574	2.58E-02
HSPA1A/HSPA1B	heat shock protein family A (Hsp70) member 1A	193740	0.87	9.23E-03
Hspa1b	heat shock protein 1B	15511	0.777	1.92E-02
ID1	inhibitor of DNA binding 1, HLH protein	15901	1.244	5.41E-04
ID3	inhibitor of DNA binding 3, HLH protein	15903	0.894	2.50E-05
IER3	immediate early response 3	15937	0.775	1.42E-03
IGFBP3	insulin like growth factor binding protein 3	16009	0.875	5.03E-05
IKBIP	IKBKB interacting protein	67454	-0.568	4.85E-02
IL16	interleukin 16	16170	-0.712	3.77E-02
IRF5	interferon regulatory factor 5	27056	-0.686	3.57E-02
IRS2	insulin receptor substrate 2	384783	0.935	3.90E-06
ISLR	immunoglobulin superfamily containing leucine rich repeat	26968	-0.643	5.23E-04
KIF1A	kinesin family member 1A	16560	-1.263	3.04E-03
KLF2	Kruppel like factor 2	16598	0.641	2.18E-02
KLF4	Kruppel like factor 4	16600	0.69	1.08E-02
KLF10	Kruppel like factor 10	21847	-0.836	5.37E-04
KLHL18	kelch like family member 18	270201	1.466	1.80E-04
LAMA4	laminin subunit alpha 4	16775	-0.574	2.45E-02
LLGL2	LLGL scribble cell polarity complex component 2	217325	0.697	1.82E-02
LUM	lumican	17022	-0.567	1.99E-02
LYPD6	LY6/PLAUR domain containing 6	320343	-1.087	4.82E-03
MAPK8IP1	mitogen-activated protein kinase 8 interacting protein 1	19099	-0.637	4.13E-02
MATN2	matrilin 2	17181	-0.69	4.99E-02
MBP	myelin basic protein	17196	-1.241	3.88E-02
MDN1	midasin AAA ATPase 1	100019	0.615	6.52E-03
MPZ	myelin protein zero	17528	-1.318	3.79E-02
MRAS	muscle RAS oncogene homolog	17532	-0.734	3.72E-02
MROH1	maestro heat like repeat family member 1	223658	0.62	1.89E-03
MSS51	MSS51 mitochondrial translational activator	74843	3.027	4.83E-02
MUSTN1	musculoskeletal, embryonic nuclear protein 1	66175	-0.796	7.83E-06
MYO9A	myosin IXA	270163	0.568	6.84E-03
NCKAP5L	NCK associated protein 5 like	380969	1.019	1.73E-02
NEDD9	neural precursor cell expressed, developmentally down-regulated 9	18003	0.907	5.11E-05
NNAT	neuronatin	18111	0.776	2.86E-02
NOL8	nucleolar protein 8	70930	1.499	2.40E-04
NOTCH4	notch receptor 4	18132	0.594	1.10E-02
NR4A1	nuclear receptor subfamily 4 group A member 1	15370	0.607	8.28E-03
OLFML2A	olfactomedin like 2A	241327	-0.567	1.93E-02
OR51E1	olfactory receptor family 51 subfamily E member 1	259097	-0.573	5.01E-02
OTUD1	OTU deubiquitinase 1	71198	1.101	4.30E-06
PARP11	poly(ADP-ribose) polymerase family member 11	101187	-0.884	6.79E-03
Pcnt	pericentrin (kendrin)	18541	-0.737	1.20E-03
PDK4	pyruvate dehydrogenase kinase 4	27273	-0.771	3.25E-03
PEX13	peroxisomal biogenesis factor 13	72129	0.757	3.00E-06
PLCD1	phospholipase C delta 1	18799	-0.545	1.34E-02
PLCD4	phospholipase C delta 4	18802	-0.55	1.50E-02
PLP1	proteolipid protein 1	18823	-0.842	4.98E-02
PMP22	peripheral myelin protein 22	18858	-0.763	9.54E-03
PNP	purine nucleoside phosphorylase	18950	0.974	1.32E-04
POMGNT2	protein O-linked mannose N-acetylglucosaminyltransferase 2 (beta 1,4-)	215494	0.652	2.28E-02
PPP1R10	protein phosphatase 1 regulatory subunit 10	52040	0.565	6.53E-03
PRX	periaxin	19153	-1.153	1.02E-03
PTPN18	protein tyrosine phosphatase non-receptor type 18	19253	-0.817	1.93E-02
RELN	reelin	19699	-1.169	1.47E-02
RFC1	replication factor C subunit 1	19687	-1.799	3.57E-02
RNF111	ring finger protein 111	93836	1.192	5.23E-02
RPL10	ribosomal protein L10	110954	-0.602	7.50E-03
RRAD	RRAD, Ras related glycolysis inhibitor and calcium channel regulator	56437	0.658	1.63E-03
S100A6	S100 calcium binding protein A6	20200	-0.715	1.78E-04
SAMD10	sterile alpha motif domain containing 10	229011	0.673	4.64E-02
Scaf1	SR-related CTD-associated factor 1	233208	-0.736	3.81E-02
SCARA3	scavenger receptor class A member 3	219151	-0.695	6.02E-03
SDC2	syndecan 2	15529	-0.577	1.89E-02
SEC22A	SEC22 homolog A, vesicle trafficking protein	317717	-0.73	4.78E-03
SGK1	serum/glucocorticoid regulated kinase 1	20393	0.606	2.15E-02
SH3GLB1	SH3 domain containing GRB2 like, endophilin B1	54673	-0.702	5.73E-03
SLC25A22	solute carrier family 25 member 22	68267	-0.838	3.12E-04
SLIT1	slit guidance ligand 1	20562	0.705	4.83E-02
SOX9	SRY-box transcription factor 9	20682	1.005	1.86E-03
SPP1	secreted phosphoprotein 1	20750	-1.888	2.38E-04
STRBP	spermatid perinuclear RNA binding protein	20744	-0.574	4.19E-02
STXBP6	syntaxin binding protein 6	217517	-0.67	4.29E-02
TCIM	transcriptional and immune response regulator	69068	0.578	5.44E-02
TK2	thymidine kinase 2	57813	-0.899	2.29E-02
TMEM100	transmembrane protein 100	67888	-0.717	4.99E-02
TMOD2	tropomodulin 2	50876	-0.863	2.19E-02
TXNIP	thioredoxin interacting protein	56338	-0.818	3.64E-07
UNC5B	unc-5 netrin receptor B	107449	1.091	2.97E-03
USH1G	USH1 protein network component sans	16470	-0.807	3.73E-02
VIPR1	vasoactive intestinal peptide receptor 1	22354	-0.836	3.56E-02
ZFPM1	zinc finger protein, FOG family member 1	22761	0.677	5.26E-02
