## Supplemental File 24 month old HF gene list for "RNA-sequencing reveals a gene expression signature in skeletal muscle of a mouse model of age-associated post-operative functional decline"

Symbol	Entrez Gene Name	Entrez Gene	Fold-change (Log2)	p-value
ABCA6	ATP binding cassette subfamily A member 6	76184	0.682	4.66E-02
ABCA8	ATP binding cassette subfamily A member 8	27404	0.648	4.64E-03
ABCA9	ATP binding cassette subfamily A member 9	217262	0.875	9.47E-03
Abca8a	ATP-binding cassette, sub-family A (ABC1), member 8a	217258	0.917	9.50E-05
ABR	ABR activator of RhoGEF and GTPase	109934	-0.794	5.64E-03
ABRAXAS1	abraxas 1, BRCA1 A complex subunit	70681	-1.259	7.75E-05
ACER2	alkaline ceramidase 2	230379	-0.595	1.44E-02
ADAM9	ADAM metallopeptidase domain 9	11502	-1.174	9.75E-05
ADAMTSL1	ADAMTS like 1	77739	0.857	1.19E-02
ADGRD1	adhesion G protein-coupled receptor D1	243277	0.582	5.20E-02
ALDH1A2	aldehyde dehydrogenase 1 family member A2	19378	1.326	1.70E-03
ALG2	ALG2 alpha-1,3/1,6-mannosyltransferase	56737	0.595	2.34E-02
AMIGO3	adhesion molecule with Ig like domain 3	320844	0.58	1.88E-02
APLNR	apelin receptor	23796	0.698	3.76E-02
Apol11b (includes others)	apolipoprotein L 11b	328561	-0.736	4.23E-02
ATP1B2	ATPase Na+/K+ transporting subunit beta 2	11932	0.556	7.76E-03
AVIL	advillin	11567	0.549	4.79E-02
AXL	AXL receptor tyrosine kinase	26362	0.556	3.69E-02
B2M	beta-2-microglobulin	12010	-0.859	1.21E-05
BAZ1A	bromodomain adjacent to zinc finger domain 1A	217578	-0.803	8.73E-03
BCL2	BCL2 apoptosis regulator	12043	-1.926	5.03E-02
BCL2L1	BCL2 like 1	12048	-0.825	6.77E-04
BIRC3	baculoviral IAP repeat containing 3	11796	-0.63	2.27E-02
C7	complement C7	109828	1.441	2.52E-03
CASK	calcium/calmodulin dependent serine protein kinase	12361	0.717	4.08E-02
CCDC88B	coiled-coil domain containing 88B	78317	-1.467	3.90E-02
CCL11	C-C motif chemokine ligand 11	20292	0.806	1.48E-02
CCNK	cyclin K	12454	0.932	6.84E-03
CD68	CD68 molecule	12514	-0.807	2.93E-02
CD274	CD274 molecule	60533	-1.128	3.35E-05
CDK13	cyclin dependent kinase 13	69562	-0.817	2.53E-02
CDKN2D	cyclin dependent kinase inhibitor 2D	12581	1.055	7.38E-03
CFH	complement factor H	12628	0.688	1.46E-02
CHAC1	ChaC glutathione specific gamma-glutamylcyclotransferase 1	69065	-1.276	2.07E-04
CHFR	checkpoint with forkhead and ring finger domains	231600	0.618	6.30E-03
CISH	cytokine inducible SH2 containing protein	12700	-0.884	5.22E-02
CLEC3B	C-type lectin domain family 3 member B	21922	0.994	3.14E-04
CNTFR	ciliary neurotrophic factor receptor	12804	1.106	4.56E-03
CNTROB	centrobin, centriole duplication and spindle assembly protein	216846	0.811	5.75E-03
COL16A1	collagen type XVI alpha 1 chain	107581	0.94	6.14E-03
COL1A1	collagen type I alpha 1 chain	12842	0.559	7.72E-03
COL1A2	collagen type I alpha 2 chain	12843	0.612	2.15E-03
COL3A1	collagen type III alpha 1 chain	12825	0.553	1.92E-02
COL5A1	collagen type V alpha 1 chain	12831	0.697	2.25E-03
COL6A1	collagen type VI alpha 1 chain	12833	0.598	5.54E-03
COL6A2	collagen type VI alpha 2 chain	12834	0.577	6.80E-03
COMP	cartilage oligomeric matrix protein	12845	0.964	2.31E-02
Cracd	capping protein inhibiting regulator of actin	320827	0.83	3.14E-03
CRIP3	cysteine rich protein 3	114570	1.251	3.75E-02
CRISPLD2	cysteine rich secretory protein LCCL domain containing 2	78892	0.801	7.60E-04
CSF2RB	colony stimulating factor 2 receptor subunit beta	12984	-0.93	7.50E-03
CSRNP1	cysteine and serine rich nuclear protein 1	215418	-1.062	2.42E-02
CXCL14	C-X-C motif chemokine ligand 14	57266	1.033	4.82E-07
CYP1A1	cytochrome P450 family 1 subfamily A member 1	13076	-0.651	1.55E-03
CYRIA	CYFIP related Rac1 interactor A	76820	-0.772	5.00E-02
DCN	decorin	13179	0.847	1.34E-05
DDR2	discoidin domain receptor tyrosine kinase 2	18214	0.673	4.58E-02
DLL1	delta like canonical Notch ligand 1	13388	0.57	2.34E-02
DNM1	dynamin 1	13429	0.942	3.55E-02
DOCK10	dedicator of cytokinesis 10	210293	-0.838	4.52E-02
DUSP7	dual specificity phosphatase 7	235584	-0.552	3.61E-03
EBF2	EBF transcription factor 2	13592	0.762	5.05E-02
EGFR	epidermal growth factor receptor	13649	0.699	7.96E-03
ELP4	elongator acetyltransferase complex subunit 4	77766	-0.583	4.97E-02
FAM107A	family with sequence similarity 107 member A	268709	-1.043	5.02E-03
FBLN1	fibulin 1	14114	0.858	4.95E-02
FKBP5	FKBP prolyl isomerase 5	14229	-1.163	1.79E-02
FN1	fibronectin 1	14268	0.615	2.35E-03
FSCN1	fascin actin-bundling protein 1	14086	-0.927	5.43E-03
FST	follistatin	14313	0.829	3.30E-02
FXYD5	FXYD domain containing ion transport regulator 5	18301	-0.935	2.68E-02
G0S2	G0/G1 switch 2	14373	0.707	2.40E-03
GADD45G	growth arrest and DNA damage inducible gamma	23882	-0.786	2.05E-02
GAS7	growth arrest specific 7	14457	0.589	1.98E-02
GBP2	guanylate binding protein 2	14469	-1.188	3.93E-04
GBP3	guanylate binding protein 3	14468	-1.399	1.19E-04
GBP4	guanylate binding protein 4	55932	-1.222	9.28E-05
GBP6	guanylate binding protein family member 6	236573	-0.707	1.04E-02
GBP7	guanylate binding protein 7	229900	-1.02	4.47E-05
GLI1	GLI family zinc finger 1	14632	0.923	1.60E-02
Gm4841	predicted gene 4841	225594	-2.614	4.61E-02
GPR27	G protein-coupled receptor 27	14761	0.679	4.70E-02
GSN	gelsolin	227753	0.758	1.26E-03
Gvin1 (includes others)	GTPase, very large interferon inducible 1	100042856	-1.39	3.21E-07
H2-Q5	histocompatibility 2, Q region locus 5	15016	-1.184	3.19E-03
H2-Q8	histocompatibility 2, Q region locus 8	15019	-1.49	1.21E-07
H2-T22	histocompatibility 2, T region locus 22	15039	-0.82	4.15E-04
HIC1	HIC ZBTB transcriptional repressor 1	15248	0.773	6.04E-03
HLA-A	major histocompatibility complex, class I, A	15018	-1.685	2.10E-03
HLA-E	major histocompatibility complex, class I, E	15040	-0.731	5.56E-03
HMCN2	hemicentin 2	665700	0.646	2.04E-03
HOMER3	homer scaffold protein 3	26558	0.652	3.89E-02
HPCAL1	hippocalcin like 1	53602	-0.654	1.45E-02
HTRA3	HtrA serine peptidase 3	78558	0.605	4.44E-04
Ifi47	interferon gamma inducible protein 47	15953	-1.636	1.50E-03
IGFBP5	insulin like growth factor binding protein 5	16011	1.001	2.78E-02
Igtp	interferon gamma induced GTPase	16145	-1.624	4.74E-03
Iigp1	interferon inducible GTPase 1	60440	-1.298	1.90E-05
INKA2	inka box actin regulator 2	109050	0.577	1.80E-02
INMT	indolethylamine N-methyltransferase	21743	0.667	1.95E-02
Irgm1	immunity-related GTPase family M member 1	15944	-0.711	3.78E-03
IRGM	immunity related GTPase M	54396	-0.929	2.56E-03
ISLR	immunoglobulin superfamily containing leucine rich repeat	26968	0.696	6.62E-03
ITGB2	integrin subunit beta 2	16414	-1.868	1.24E-02
KBTBD11	kelch repeat and BTB domain containing 11	74901	-2.636	4.81E-02
KCNA5	potassium voltage-gated channel subfamily A member 5	16493	-0.603	3.15E-03
KCNG4	potassium voltage-gated channel modifier subfamily G member 4	66733	0.993	3.08E-02
KIAA0556	KIAA0556	233865	-0.692	3.50E-02
KIF21B	kinesin family member 21B	16565	-1.445	4.29E-02
KLHL6	kelch like family member 6	239743	-1.874	3.34E-03
LFNG	LFNG O-fucosylpeptide 3-beta-N-acetylglucosaminyltransferase	16848	-1.431	2.86E-03
LGALS3	galectin 3	16854	-0.893	4.77E-04
LRG1	leucine rich alpha-2-glycoprotein 1	76905	-0.898	3.38E-03
LRP1	LDL receptor related protein 1	16971	0.59	5.76E-03
LRRC38	leucine rich repeat containing 38	242735	0.709	4.23E-02
LUM	lumican	17022	0.944	5.95E-03
Ly6a (includes others)	lymphocyte antigen 6 complex, locus A	110454	-0.566	1.52E-02
MAMDC2	MAM domain containing 2	71738	0.6	2.02E-02
MAMDC4	MAM domain containing 4	381352	0.864	2.95E-02
Marcks	myristoylated alanine rich protein kinase C substrate	17118	0.599	3.90E-02
MFAP4	microfibril associated protein 4	76293	0.934	2.73E-02
MMP2	matrix metallopeptidase 2	17390	0.576	1.28E-02
MORC3	MORC family CW-type zinc finger 3	338467	-1.339	5.49E-03
MPEG1	macrophage expressed 1	17476	-1.309	3.98E-02
MRAS	muscle RAS oncogene homolog	17532	0.598	5.17E-02
MRC2	mannose receptor C type 2	17534	0.607	1.20E-02
MRGPRF	MAS related GPR family member F	211577	0.593	3.30E-02
Mt2	metallothionein 2	17750	-1.475	2.48E-03
MUSTN1	musculoskeletal, embryonic nuclear protein 1	66175	-0.673	5.45E-03
MYH1	myosin heavy chain 1	17879	-1.074	6.19E-07
MYH4	myosin heavy chain 4	17884	3.479	9.35E-03
MYO1G	myosin IG	246177	-3.019	8.61E-04
MYOC	myocilin	17926	0.637	4.60E-02
NADSYN1	NAD synthetase 1	78914	0.744	1.79E-02
NCKAP1L	NCK associated protein 1 like	105855	-1.247	5.00E-02
NEURL3	neuralized E3 ubiquitin protein ligase 3	214854	-1.222	4.29E-02
NMRK2	nicotinamide riboside kinase 2	69564	0.794	1.85E-02
NOL4L	nucleolar protein 4 like	329540	0.871	2.63E-02
NOS1	nitric oxide synthase 1	18125	-0.583	3.16E-02
NPHP3	nephrocystin 3	74025	-0.644	2.68E-02
NPR3	natriuretic peptide receptor 3	18162	-0.643	1.13E-02
NREP	neuronal regeneration related protein	27528	0.753	6.14E-03
NT5E	5'-nucleotidase ecto	23959	-0.951	3.96E-02
NUDT16	nudix hydrolase 16	75686	-0.572	2.95E-02
OLFML3	olfactomedin like 3	99543	0.74	8.73E-03
PADI2	peptidyl arginine deiminase 2	18600	-0.617	2.37E-02
PDGFRA	platelet derived growth factor receptor alpha	18595	0.78	1.29E-03
PER1	period circadian regulator 1	18626	-0.62	3.27E-03
PI16	peptidase inhibitor 16	74116	0.858	9.36E-03
PIP4K2A	phosphatidylinositol-5-phosphate 4-kinase type 2 alpha	18718	-0.629	4.49E-02
PLA2G15	phospholipase A2 group XV	192654	-1.23	7.92E-03
PLAC8	placenta associated 8	231507	-3.917	1.57E-02
PLAU	plasminogen activator, urokinase	18792	0.673	9.27E-03
PODN	podocan	242608	0.886	3.45E-02
PPARA	peroxisome proliferator activated receptor alpha	19013	-0.605	5.47E-03
PPP1R12A	protein phosphatase 1 regulatory subunit 12A	17931	0.722	2.77E-03
PPP2R2C	protein phosphatase 2 regulatory subunit Bgamma	269643	0.948	4.98E-02
PSMB8	proteasome 20S subunit beta 8	16913	-1.1	1.83E-03
PSMB9	proteasome 20S subunit beta 9	16912	-1.083	2.53E-03
PTPRS	protein tyrosine phosphatase receptor type S	19280	0.552	8.72E-03
RAB43	RAB43, member RAS oncogene family	69834	-0.672	3.90E-02
RAB27A	RAB27A, member RAS oncogene family	11891	-0.809	3.30E-02
RAPGEF6	Rap guanine nucleotide exchange factor 6	192786	-0.638	2.17E-03
RARRES2	retinoic acid receptor responder 2	71660	1.172	1.54E-02
RASSF4	Ras association domain family member 4	213391	-0.84	5.08E-03
RBL2	RB transcriptional corepressor like 2	19651	-0.734	2.87E-02
RCN3	reticulocalbin 3	52377	0.923	1.05E-02
RETSAT	retinol saturase	67442	-0.548	1.34E-02
RHOF	ras homolog family member F, filopodia associated	23912	-0.778	4.72E-02
RNASEH2A	ribonuclease H2 subunit A	69724	0.582	6.30E-03
S1PR1	sphingosine-1-phosphate receptor 1	13609	-0.567	2.40E-03
S1PR4	sphingosine-1-phosphate receptor 4	13611	-0.698	5.12E-02
SAMHD1	SAM and HD domain containing deoxynucleoside triphosphate triphosphohydrolase 1	56045	-0.786	5.06E-03
SCARA5	scavenger receptor class A member 5	71145	0.64	4.71E-02
SDC2	syndecan 2	15529	0.655	1.80E-02
SEC14L5	SEC14 like lipid binding 5	665119	0.825	1.45E-02
SEC16B	SEC16 homolog B, endoplasmic reticulum export factor	89867	0.829	5.17E-02
SELL	selectin L	20343	-4.086	1.17E-02
SEMA4A	semaphorin 4A	20351	-1.797	8.11E-03
SERPINE1	serpin family E member 1	18787	-1.022	3.21E-03
SERPINF1	serpin family F member 1	20317	0.553	4.92E-02
SERPINH1	serpin family H member 1	12406	1.159	1.27E-03
SESN1	sestrin 1	140742	-0.779	4.76E-04
SFRP5	secreted frizzled related protein 5	54612	0.552	2.36E-02
SH3TC1	SH3 domain and tetratricopeptide repeats 1	231147	-0.876	3.15E-03
SHROOM3	shroom family member 3	27428	-0.995	2.16E-02
SLC16A3	solute carrier family 16 member 3	80879	-0.622	4.66E-02
SLC1A1	solute carrier family 1 member 1	20510	-0.713	2.03E-02
SLC25A36	solute carrier family 25 member 36	192287	0.599	2.66E-03
SLC6A17	solute carrier family 6 member 17	229706	0.725	2.63E-02
Slfn2	schlafen 2	20556	-1.08	1.85E-02
SLIT3	slit guidance ligand 3	20564	0.552	4.45E-02
SMOC2	SPARC related modular calcium binding 2	64074	0.858	5.06E-04
SPOCK2	SPARC (osteonectin), cwcv and kazal like domains proteoglycan 2	94214	-0.814	3.10E-03
SPP1	secreted phosphoprotein 1	20750	-0.956	4.04E-02
SPSB1	splA/ryanodine receptor domain and SOCS box containing 1	74646	-0.638	3.86E-02
SSC5D	scavenger receptor cysteine rich family member with 5 domains	269855	0.63	2.27E-02
STRBP	spermatid perinuclear RNA binding protein	20744	-0.704	3.55E-04
Sult1a1	sulfotransferase family 1A, phenol-preferring, member 1	20887	-0.68	6.95E-03
SVEP1	sushi, von Willebrand factor type A, EGF and pentraxin domain containing 1	64817	0.738	2.01E-02
TANGO2	transport and golgi organization 2 homolog	27883	-0.598	1.27E-02
TAP1	transporter 1, ATP binding cassette subfamily B member	21354	-1.691	6.76E-07
TAP2	transporter 2, ATP binding cassette subfamily B member	21355	-0.554	1.46E-02
TAPT1	transmembrane anterior posterior transformation 1	231225	-0.556	4.33E-03
TDP1	tyrosyl-DNA phosphodiesterase 1	104884	0.603	3.03E-02
TEDC2	tubulin epsilon and delta complex 2	72016	0.68	5.14E-02
TERF1	telomeric repeat binding factor 1	21749	0.643	3.85E-02
Tgtp1/Tgtp2	T cell specific GTPase 1	21822	-1.499	6.78E-08
THRSP	thyroid hormone responsive	21835	-0.751	4.57E-03
TIMP4	TIMP metallopeptidase inhibitor 4	110595	-0.756	6.86E-04
TLE2	TLE family member 2, transcriptional corepressor	21886	0.773	1.81E-03
TM6SF1	transmembrane 6 superfamily member 1	107769	-0.621	5.19E-03
TMEM233	transmembrane protein 233	545798	0.579	8.57E-03
Tmsb4x (includes others)	thymosin, beta 4, X chromosome	19240	-1.067	2.32E-02
TNXB	tenascin XB	81877	0.619	2.47E-02
TRA2A	transformer 2 alpha homolog	101214	0.569	3.79E-02
TRPC3	transient receptor potential cation channel subfamily C member 3	22065	-0.555	3.11E-02
UBA7	ubiquitin like modifier activating enzyme 7	74153	-0.647	4.50E-02
UGGT2	UDP-glucose glycoprotein glucosyltransferase 2	66435	-0.629	1.90E-02
ZAP70	zeta chain of T cell receptor associated protein kinase 70	22637	-1.3	8.97E-03
ZBTB48	zinc finger and BTB domain containing 48	100090	0.684	2.36E-02
ZNF3	zinc finger protein 3	56314	-0.705	3.11E-02
ZNF655	zinc finger protein 655	72611	-0.774	3.18E-02
ZNF691	zinc finger protein 691	195522	-0.612	2.69E-02
