## Supplemental File 24 month old LF gene list for "RNA-sequencing reveals a gene expression signature in skeletal muscle of a mouse model of age-associated post-operative functional decline"

Symbol	Entrez Gene Name	Entrez Gene	Fold-change (Log2)	p-value
2810025M15Rik	RIKEN cDNA 2810025M15 gene	69953	0.631	1.09E-02
ABCB6	ATP binding cassette subfamily B member 6 (Langereis blood group)	74104	0.613	2.62E-05
ABHD14B	abhydrolase domain containing 14B	76491	-0.649	1.23E-02
ACOT2	acyl-CoA thioesterase 2	171210	-0.849	7.51E-09
ACSL1	acyl-CoA synthetase long chain family member 1	14081	-0.594	1.56E-11
ADAMTS2	ADAM metallopeptidase with thrombospondin type 1 motif 2	216725	-0.55	1.95E-02
ADAMTSL1	ADAMTS like 1	77739	-0.693	3.99E-02
ADGRL2	adhesion G protein-coupled receptor L2	99633	0.737	3.60E-02
ADIPOQ	adiponectin, C1Q and collagen domain containing	11450	-1.598	1.66E-02
AIF1L	allograft inflammatory factor 1 like	108897	1.142	1.42E-03
AIFM2	apoptosis inducing factor mitochondria associated 2	71361	-0.555	1.27E-04
ALAS2	5'-aminolevulinate synthase 2	11656	-1.669	3.34E-09
AMDHD2	amidohydrolase domain containing 2	245847	0.561	1.50E-03
ANGPTL7	angiopoietin like 7	654812	-2.04	2.13E-14
ANKRD1	ankyrin repeat domain 1	107765	0.879	1.98E-05
AP3M1	adaptor related protein complex 3 subunit mu 1	55946	-0.555	2.69E-05
APLNR	apelin receptor	23796	0.558	1.54E-02
APOLD1	apolipoprotein L domain containing 1	381823	0.731	2.32E-02
ARHGAP5	Rho GTPase activating protein 5	11855	-0.577	3.48E-04
ATG2B	autophagy related 2B	76559	-0.684	3.27E-05
ATP7A	ATPase copper transporting alpha	11977	-0.802	9.92E-03
B3GNT2	UDP-GlcNAc:betaGal beta-1,3-N-acetylglucosaminyltransferase 2	53625	-1.084	4.21E-02
BAZ1A	bromodomain adjacent to zinc finger domain 1A	217578	-0.776	8.18E-04
BDH1	3-hydroxybutyrate dehydrogenase 1	71911	-0.668	2.48E-14
BEST3	bestrophin 3	382427	-0.571	2.34E-03
BET1	Bet1 golgi vesicular membrane trafficking protein	12068	0.698	5.71E-03
C14orf180	chromosome 14 open reading frame 180	319942	-0.907	3.97E-02
C19orf44	chromosome 19 open reading frame 44	72254	-0.612	3.98E-03
C1QA	complement C1q A chain	12259	0.571	1.75E-02
CACNA2D3	calcium voltage-gated channel auxiliary subunit alpha2delta 3	12294	0.946	3.01E-03
CCDC57	coiled-coil domain containing 57	71276	-0.574	2.63E-02
CD82	CD82 molecule	12521	0.573	5.50E-03
CDH23	cadherin related 23	22295	0.562	2.84E-03
CDKL1	cyclin dependent kinase like 1	71091	-0.585	6.72E-03
CEBPD	CCAAT enhancer binding protein delta	12609	-0.645	3.73E-02
CELSR2	cadherin EGF LAG seven-pass G-type receptor 2	53883	-0.941	2.18E-04
CERCAM	cerebral endothelial cell adhesion molecule	99151	-0.968	1.94E-02
CHAD	chondroadherin	12643	-1.996	1.64E-05
CHRNA2	cholinergic receptor nicotinic alpha 2 subunit	110902	-1.552	3.31E-04
CIDEC	cell death inducing DFFA like effector c	14311	-1.56	2.94E-04
CLDN1	claudin 1	12737	0.726	1.96E-02
CLEC1A	C-type lectin domain family 1 member A	243653	0.747	2.89E-02
CLMP	CXADR like membrane protein	71566	0.655	2.64E-02
CNNM3	cyclin and CBS domain divalent metal cation transport mediator 3	94218	-0.556	1.24E-03
COL11A2	collagen type XI alpha 2 chain	12815	-1.161	9.80E-06
COL12A1	collagen type XII alpha 1 chain	12816	-0.777	8.68E-04
COL16A1	collagen type XVI alpha 1 chain	107581	-0.647	1.46E-02
COMP	cartilage oligomeric matrix protein	12845	-0.785	6.45E-03
CPNE2	copine 2	234577	0.622	1.91E-02
CRIP3	cysteine rich protein 3	114570	0.926	5.29E-02
CRYM	crystallin mu	12971	0.6	3.84E-02
CSDE1	cold shock domain containing E1	229663	0.704	4.32E-07
CYP1A1	cytochrome P450 family 1 subfamily A member 1	13076	-0.653	3.86E-02
CYP2E1	cytochrome P450 family 2 subfamily E member 1	13106	-2.204	2.75E-08
CYP4B1	cytochrome P450 family 4 subfamily B member 1	13120	0.723	1.98E-03
DEAF1	DEAF1 transcription factor	54006	0.62	7.96E-03
DEDD2	death effector domain containing 2	67379	-0.944	3.76E-02
DLST	dihydrolipoamide S-succinyltransferase	78920	-0.549	6.01E-14
DMAC2L	distal membrane arm assembly complex 2 like	68055	0.677	3.04E-02
DMRT2	doublesex and mab-3 related transcription factor 2	226049	-0.611	5.06E-02
DUPD1	dual specificity phosphatase and pro isomerase domain containing 1	435391	0.852	5.55E-05
E2F6	E2F transcription factor 6	50496	-0.714	4.12E-03
EDA2R	ectodysplasin A2 receptor	245527	0.893	1.37E-05
EFR3B	EFR3 homolog B	668212	-0.579	9.48E-03
EIF5	eukaryotic translation initiation factor 5	217869	-0.658	5.36E-03
EMSY	EMSY transcriptional repressor, BRCA2 interacting	233545	-0.854	5.09E-02
EPHB6	EPH receptor B6	13848	0.775	1.86E-02
Fam177a/Fam177a2	family with sequence similarity 177, member A	73385	-1.979	4.00E-08
FAM214A	family with sequence similarity 214 member A	235493	-0.707	1.41E-03
FCSK	fucose kinase	234730	-0.561	2.22E-02
FGD3	FYVE, RhoGEF and PH domain containing 3	30938	0.567	9.79E-03
FKBP5	FKBP prolyl isomerase 5	14229	-0.732	7.95E-04
Fmnl1	formin-like 1	57778	0.722	5.48E-03
FMOD	fibromodulin	14264	-1.573	4.45E-04
FOS	Fos proto-oncogene, AP-1 transcription factor subunit	14281	0.709	3.09E-02
FSCN1	fascin actin-bundling protein 1	14086	-0.595	1.40E-02
FST	follistatin	14313	0.977	1.36E-07
GADD45A	growth arrest and DNA damage inducible alpha	13197	1.554	1.06E-02
GDPD5	glycerophosphodiester phosphodiesterase domain containing 5	233552	0.965	4.34E-03
GINS2	GINS complex subunit 2	272551	0.883	7.60E-05
GLB1L2	galactosidase beta 1 like 2	244757	-1.607	5.20E-06
Gm826	predicted gene 826	329554	-0.597	3.97E-02
Gm14288 (includes others)	predicted gene 14288	100039123	-0.899	1.99E-03
Gm9780 (includes others)	predicted gene 9780	211623	0.948	1.65E-03
GOLIM4	golgi integral membrane protein 4	73124	0.897	1.44E-03
GPAM	glycerol-3-phosphate acyltransferase, mitochondrial	14732	-0.979	3.78E-25
GPAT3	glycerol-3-phosphate acyltransferase 3	231510	-0.676	2.25E-03
GRIP2	glutamate receptor interacting protein 2	243547	1.307	3.24E-02
GTF2IRD1	GTF2I repeat domain containing 1	57080	-0.669	1.45E-02
HACD4	3-hydroxyacyl-CoA dehydratase 4	66775	0.605	3.15E-02
HAS3	hyaluronan synthase 3	15118	0.601	3.26E-02
HBA1/HBA2	hemoglobin subunit alpha 2	110257	-1.395	3.09E-06
Hbb-b1	hemoglobin, beta adult major chain	15129	-1.359	1.04E-04
HBS1L	HBS1 like translational GTPase	56422	-1.289	1.12E-09
HECW2	HECT, C2 and WW domain containing E3 ubiquitin protein ligase 2	329152	0.604	4.87E-02
HERC3	HECT and RLD domain containing E3 ubiquitin protein ligase 3	73998	-0.625	1.13E-11
HIPK2	homeodomain interacting protein kinase 2	15258	-0.687	3.46E-08
HSPA1A/HSPA1B	heat shock protein family A (Hsp70) member 1A	193740	-0.615	9.39E-05
Hspa1b	heat shock protein 1B	15511	-0.687	3.01E-05
IKZF2	IKAROS family zinc finger 2	22779	-0.597	1.45E-02
ILVBL	ilvB acetolactate synthase like	216136	-0.884	1.04E-02
INPP4B	inositol polyphosphate-4-phosphatase type II B	234515	-0.654	4.49E-06
IRF3	interferon regulatory factor 3	54131	0.681	2.19E-02
JAGN1	jagunal homolog 1	67767	-0.754	2.57E-02
JMJD7	jumonji domain containing 7	433466	-0.657	3.19E-02
KCNJ8	potassium inwardly rectifying channel subfamily J member 8	16523	0.677	2.46E-05
KIAA0040	KIAA0040	67647	0.592	3.98E-02
KIAA0556	KIAA0556	233865	-0.583	1.95E-02
KLF15	Kruppel like factor 15	66277	-0.566	2.08E-02
KLHL13	kelch like family member 13	67455	0.614	1.75E-02
KLHL33	kelch like family member 33	546611	-0.675	8.63E-06
KLHL34	kelch like family member 34	245683	-0.735	4.67E-08
KRT18	keratin 18	16668	2.754	1.66E-02
LACTB2	lactamase beta 2	212442	-0.666	1.87E-06
LARS2	leucyl-tRNA synthetase 2, mitochondrial	102436	-0.683	2.63E-04
LIPE	lipase E, hormone sensitive type	16890	-0.681	1.60E-04
LNPEP	leucyl and cystinyl aminopeptidase	240028	-0.556	2.01E-04
LOC102724788/PRODH	proline dehydrogenase 1	19125	-0.714	8.92E-03
LRG1	leucine rich alpha-2-glycoprotein 1	76905	-0.576	5.12E-02
LRIF1	ligand dependent nuclear receptor interacting factor 1	321000	0.549	6.42E-03
MAGIX	MAGI family member, X-linked	54634	-0.561	2.83E-06
MARCHF9	membrane associated ring-CH-type finger 9	216438	0.664	2.16E-02
MED25	mediator complex subunit 25	75613	-0.55	1.57E-02
MSS51	MSS51 mitochondrial translational activator	74843	2.854	1.09E-05
MYH4	myosin heavy chain 4	17884	6.244	4.13E-06
MYOG	myogenin	17928	0.772	3.37E-03
NABP1	nucleic acid binding protein 1	109019	-0.707	2.44E-03
NAP1L1	nucleosome assembly protein 1 like 1	53605	0.615	1.56E-04
NHEJ1	non-homologous end joining factor 1	75570	-0.904	1.52E-03
NHLRC2	NHL repeat containing 2	66866	-0.571	7.05E-03
NMRK2	nicotinamide riboside kinase 2	69564	-0.599	3.73E-03
NNAT	neuronatin	18111	-1.329	2.04E-02
Nnt	nicotinamide nucleotide transhydrogenase	18115	-0.874	1.79E-07
NOL8	nucleolar protein 8	70930	0.553	2.88E-02
NOTCH1	notch receptor 1	18128	0.577	2.84E-03
NPHP3	nephrocystin 3	74025	-0.997	8.64E-06
NPR3	natriuretic peptide receptor 3	18162	-0.701	1.68E-03
NUP160	nucleoporin 160	59015	-0.704	2.95E-04
NUP214	nucleoporin 214	227720	0.642	3.17E-04
OGDHL	oxoglutarate dehydrogenase like	239017	-0.63	1.65E-03
OTUB2	OTU deubiquitinase, ubiquitin aldehyde binding 2	68149	0.57	2.99E-02
PANX1	pannexin 1	55991	0.646	1.05E-03
PARG	poly(ADP-ribose) glycohydrolase	26430	-0.546	6.82E-03
PCDHGC4	protocadherin gamma subfamily C, 4	93707	0.57	5.53E-03
PCK1	phosphoenolpyruvate carboxykinase 1	18534	-0.976	4.74E-02
PDE2A	phosphodiesterase 2A	207728	0.997	3.54E-04
PDE5A	phosphodiesterase 5A	242202	0.586	4.65E-02
PDE7A	phosphodiesterase 7A	18583	-0.571	3.72E-04
PDK4	pyruvate dehydrogenase kinase 4	27273	-1.245	2.18E-24
PDPR	pyruvate dehydrogenase phosphatase regulatory subunit	319518	-0.653	4.01E-12
PEX11A	peroxisomal biogenesis factor 11 alpha	18631	-0.554	5.71E-04
PHACTR4	phosphatase and actin regulator 4	100169	-0.558	6.43E-03
PITX3	paired like homeodomain 3	18742	-1.059	4.76E-05
PLA2G15	phospholipase A2 group XV	192654	0.965	9.52E-03
PLCD4	phospholipase C delta 4	18802	0.595	1.20E-03
PLD2	phospholipase D2	18806	0.713	5.15E-03
PLIN4	perilipin 4	57435	-0.885	4.47E-03
PLIN5	perilipin 5	66968	-0.841	2.20E-09
PM20D2	peptidase M20 domain containing 2	242377	-0.772	1.08E-05
PMEPA1	prostate transmembrane protein, androgen induced 1	65112	-0.765	1.37E-05
PPARA	peroxisome proliferator activated receptor alpha	19013	-0.624	3.76E-02
PPARG	peroxisome proliferator activated receptor gamma	19016	-0.921	3.45E-02
PPARGC1A	PPARG coactivator 1 alpha	19017	-0.553	2.21E-04
PPARGC1B	PPARG coactivator 1 beta	170826	-0.546	4.36E-03
PRKAG3	protein kinase AMP-activated non-catalytic subunit gamma 3	241113	0.666	2.36E-02
RAB13	RAB13, member RAS oncogene family	68328	0.629	6.27E-03
RARG	retinoic acid receptor gamma	19411	0.653	8.99E-05
RBL2	RB transcriptional corepressor like 2	19651	-1.51	9.66E-08
RBP7	retinol binding protein 7	63954	-0.759	3.58E-02
RETN	resistin	57264	-1.156	4.96E-02
Retnla	resistin like alpha	57262	0.917	6.47E-03
RPS6KA3	ribosomal protein S6 kinase A3	110651	-0.627	3.49E-04
RRAD	RRAD, Ras related glycolysis inhibitor and calcium channel regulator	56437	0.741	3.45E-06
RUNX1	RUNX family transcription factor 1	12394	0.952	3.99E-02
SAP18	Sin3A associated protein 18	20220	0.73	2.55E-03
Scaf1	SR-related CTD-associated factor 1	233208	1.08	7.41E-03
SCN5A	sodium voltage-gated channel alpha subunit 5	20271	2.73	1.13E-06
SERPINE1	serpin family E member 1	18787	-0.709	1.13E-03
SHB	SH2 domain containing adaptor protein B	230126	0.746	4.91E-02
SLC15A2	solute carrier family 15 member 2	57738	-3.009	1.22E-02
SLC25A22	solute carrier family 25 member 22	68267	-0.724	3.91E-05
SLC25A34	solute carrier family 25 member 34	384071	-0.711	4.81E-11
SLC27A1	solute carrier family 27 member 1	26457	-0.84	2.58E-05
SLC35A5	solute carrier family 35 member A5	74102	-0.6	2.58E-02
SLC37A4	solute carrier family 37 member 4	14385	0.787	3.14E-02
SLC40A1	solute carrier family 40 member 1	53945	-0.554	3.47E-02
SLN	sarcolipin	66402	1.036	7.58E-10
SMAD6	SMAD family member 6	17130	-0.579	2.51E-02
SNED1	sushi, nidogen and EGF like domains 1	208777	-0.554	3.73E-02
SORBS1	sorbin and SH3 domain containing 1	20411	-0.72	1.68E-06
SOX4	SRY-box transcription factor 4	20677	0.807	2.86E-02
SRRD	SRR1 domain containing	70118	0.621	5.77E-03
SRRT	serrate, RNA effector molecule	83701	-0.623	1.08E-04
ST8SIA4	ST8 alpha-N-acetyl-neuraminide alpha-2,8-sialyltransferase 4	20452	0.656	4.80E-02
STAB1	stabilin 1	192187	0.838	7.21E-10
STK17B	serine/threonine kinase 17b	98267	0.563	3.14E-02
STMN1	stathmin 1	16765	0.751	4.57E-02
STOX2	storkhead box 2	71069	-1.149	1.64E-03
SYNJ2	synaptojanin 2	20975	-0.741	2.18E-07
TACC2	transforming acidic coiled-coil containing protein 2	57752	-0.886	5.29E-09
TAPT1	transmembrane anterior posterior transformation 1	231225	-0.847	3.16E-08
TBL2	transducin beta like 2	27368	-0.631	3.01E-03
TCEAL7	transcription elongation factor A like 7	100040972	0.551	7.93E-03
TEAD2	TEA domain transcription factor 2	21677	0.68	2.69E-02
TENT5C	terminal nucleotidyltransferase 5C	74645	-0.88	4.05E-03
THBS1	thrombospondin 1	21825	-0.745	7.33E-03
THBS2	thrombospondin 2	21826	-0.606	1.16E-05
TMED5	transmembrane p24 trafficking protein 5	73130	-0.731	2.13E-03
Tmsb4x (includes others)	thymosin, beta 4, X chromosome	19240	0.68	2.65E-03
TNIK	TRAF2 and NCK interacting kinase	665113	-0.566	9.23E-10
TOGARAM1	TOG array regulator of axonemal microtubules 1	328108	-0.746	3.20E-03
TP63	tumor protein p63	22061	0.648	2.63E-02
TP53I11	tumor protein p53 inducible protein 11	277414	0.686	7.16E-03
TRARG1	trafficking regulator of GLUT4 (SLC2A4) 1	237858	-0.719	2.45E-02
TRPM4	transient receptor potential cation channel subfamily M member 4	68667	-0.586	1.60E-03
TRPM6	transient receptor potential cation channel subfamily M member 6	225997	-0.814	9.90E-03
UBE2K	ubiquitin conjugating enzyme E2 K	53323	-0.666	4.01E-02
UBE3B	ubiquitin protein ligase E3B	117146	-0.57	9.27E-06
UCP3	uncoupling protein 3	22229	-1.012	6.93E-10
UNG	uracil DNA glycosylase	22256	-0.649	7.11E-03
Vmn1r65	vomeronasal 1 receptor 65	81013	0.839	1.40E-03
WDFY4	WDFY family member 4	545030	-0.748	2.27E-02
WDR90	WD repeat domain 90	106618	-0.63	4.57E-02
XK	X-linked Kx blood group	NA	-3.721	2.60E-02
ZDHHC23	zinc finger DHHC-type palmitoyltransferase 23	332175	-0.834	1.93E-05
ZNF462	zinc finger protein 462	242466	-0.89	9.70E-10
ZNF865	zinc finger protein 865	319748	-0.576	2.12E-02
ZYX	zyxin	22793	0.632	1.66E-02
