## Supplemental File 24 month old gene list for "RNA-sequencing reveals a gene expression signature in skeletal muscle of a mouse model of age-associated post-operative functional decline"

Symbol	Entrez Gene Name	Entrez Gene	Fold-change (Log2)	p-value
Abi3bp	ABI gene family, member 3 (NESH) binding protein	320712	0.579	4.18E-04
ADAMTS8	ADAM metallopeptidase with thrombospondin type 1 motif 8	30806	1.196	1.74E-03
ALDH18A1	aldehyde dehydrogenase 18 family member A1	56454	0.589	2.46E-03
ARRDC2	arrestin domain containing 2	70807	-1.434	2.84E-02
BCAR1	BCAR1 scaffold protein, Cas family member	12927	-5.669	5.63E-03
BMP5	bone morphogenetic protein 5	12160	0.592	5.49E-03
Bst2	bone marrow stromal cell antigen 2	69550	-0.617	2.28E-02
C7	complement C7	109828	0.678	5.23E-02
CDK10	cyclin dependent kinase 10	234854	-0.615	1.35E-02
CHODL	chondrolectin	246048	0.562	7.67E-03
COL22A1	collagen type XXII alpha 1 chain	69700	0.573	1.46E-02
COL24A1	collagen type XXIV alpha 1 chain	71355	0.66	1.51E-02
COMP	cartilage oligomeric matrix protein	12845	0.912	7.37E-03
DISP1	dispatched RND transporter family member 1	68897	0.727	5.78E-05
DOCK4	dedicator of cytokinesis 4	238130	0.558	1.06E-02
FAM107A	family with sequence similarity 107 member A	268709	-0.694	6.15E-03
FKBP5	FKBP prolyl isomerase 5	14229	-0.63	7.46E-03
FMOD	fibromodulin	14264	1.131	5.21E-03
GALNT2	polypeptide N-acetylgalactosaminyltransferase 2	108148	-0.684	3.87E-02
GASK1B	golgi associated kinase 1B	68659	0.947	2.23E-04
GBP4	guanylate binding protein 4	55932	-0.833	3.73E-02
GNAL	G protein subunit alpha L	14680	-0.581	8.66E-03
H2-Q8	histocompatibility 2, Q region locus 8	15019	-0.723	2.68E-02
HERC4	HECT and RLD domain containing E3 ubiquitin protein ligase 4	67345	-0.826	3.13E-04
HLA-A	major histocompatibility complex, class I, A	15018	-0.976	1.23E-02
HLA-DQB1	major histocompatibility complex, class II, DQ beta 1	14961	-0.611	5.05E-03
HLA-E	major histocompatibility complex, class I, E	15040	-0.595	5.96E-03
Hspa1b	heat shock protein 1B	15511	-0.588	4.64E-03
HTATIP2	HIV-1 Tat interactive protein 2	53415	0.844	3.73E-02
Igtp	interferon gamma induced GTPase	16145	-1.011	1.19E-02
Iigp1	interferon inducible GTPase 1	60440	-0.939	3.12E-02
IRF3	interferon regulatory factor 3	54131	-0.587	5.58E-03
IRGM	immunity related GTPase M	54396	-0.585	1.54E-02
KIF1A	kinesin family member 1A	16560	0.608	5.20E-02
MAP3K6	mitogen-activated protein kinase kinase kinase 6	53608	-0.893	2.54E-02
MORC3	MORC family CW-type zinc finger 3	338467	-0.737	3.24E-02
Mt1	metallothionein 1	17748	-0.605	2.26E-02
NBEA	neurobeachin	26422	0.698	1.54E-04
NCAPD3	non-SMC condensin II complex subunit D3	78658	0.777	4.16E-03
NREP	neuronal regeneration related protein	27528	0.551	5.10E-03
P3H3	prolyl 3-hydroxylase 3	14789	0.555	1.10E-02
PITPNM3	PITPNM family member 3	327958	0.64	3.04E-02
PLA2G15	phospholipase A2 group XV	192654	0.809	4.99E-02
PLA2G4B	phospholipase A2 group IVB	211429	-0.695	3.23E-02
Pln	phospholamban	18821	0.639	1.68E-03
PRDM16	PR/SET domain 16	70673	0.611	3.84E-03
PSMB9	proteasome 20S subunit beta 9	16912	-0.588	4.36E-02
PTPRU	protein tyrosine phosphatase receptor type U	19273	0.644	3.70E-02
RAB27A	RAB27A, member RAS oncogene family	11891	-0.64	2.35E-02
RBL2	RB transcriptional corepressor like 2	19651	-0.739	2.03E-03
RCN3	reticulocalbin 3	52377	0.914	8.95E-05
RRM2	ribonucleotide reductase regulatory subunit M2	20135	-0.59	8.03E-03
S1PR4	sphingosine-1-phosphate receptor 4	13611	-0.638	3.88E-03
SAMD5	sterile alpha motif domain containing 5	320825	0.649	1.68E-02
SAP18	Sin3A associated protein 18	20220	0.665	1.11E-04
SCN3B	sodium voltage-gated channel beta subunit 3	235281	-0.69	1.87E-05
SELP	selectin P	20344	-0.802	2.73E-02
SIPA1L2	signal induced proliferation associated 1 like 2	244668	-3.987	1.44E-02
SLC18B1	solute carrier family 18 member B1	76306	-0.67	3.28E-02
SLC22A2	solute carrier family 22 member 2	20518	-1.233	1.98E-03
SLC7A8	solute carrier family 7 member 8	50934	-0.635	6.79E-03
Slfn2	schlafen 2	20556	-0.795	1.75E-02
SLN	sarcolipin	66402	-0.557	4.80E-02
ST8SIA1	ST8 alpha-N-acetyl-neuraminide alpha-2,8-sialyltransferase 1	20449	-0.872	4.59E-04
STXBP2	syntaxin binding protein 2	20911	-0.555	4.25E-02
TAP1	transporter 1, ATP binding cassette subfamily B member	21354	-0.882	4.22E-03
Tgtp1/Tgtp2	T cell specific GTPase 1	100039796	-1.019	3.21E-02
THBS1	thrombospondin 1	21825	0.798	2.42E-03
THSD7A	thrombospondin type 1 domain containing 7A	330267	-0.624	2.50E-03
TIGD4	tigger transposable element derived 4	403175	0.57	2.21E-02
TMTC2	transmembrane O-mannosyltransferase targeting cadherins 2	278279	0.684	3.87E-02
UNC13D	unc-13 homolog D	70450	-0.769	8.40E-06
VASH2	vasohibin 2	226841	-0.587	2.57E-02
VPS37B	VPS37B subunit of ESCRT-I	330192	-0.604	5.13E-02
ZBED6	zinc finger BED-type containing 6	667118	0.97	7.80E-03
